# The Alzheimer susceptibility gene *BIN1* induces isoform-dependent neurotoxicity through early endosome defects

**DOI:** 10.1101/2021.04.02.438184

**Authors:** Erwan Lambert, Orthis Saha, Bruna Soares Landeira, Ana Raquel Melo de Farias, Xavier Hermant, Arnaud Carrier, Alexandre Pelletier, Lindsay Davoine, Cloé Dupont, Philippe Amouyel, Amélie Bonnefond, Frank Lafont, Farida Adelfettah, Patrik Verstreken, Julien Chapuis, Nicolas Barois, Fabien Delahaye, Bart Dermaut, Jean-Charles Lambert, Marcos R. Costa, Pierre Dourlen

## Abstract

The *Bridging Integrator 1* (*BIN1*) gene is a major susceptibility gene for Alzheimer’s disease (AD). Deciphering its pathophysiological role is challenging due to its numerous isoforms. Here we observed in Drosophila that human BIN1 isoform1 (BIN1iso1) overexpression, contrary to BIN1iso8 and BIN1iso9, induced an accumulation of endosomal vesicles and neurodegeneration. Systematic search for endosome regulators able to prevent BIN1iso1-induced neurodegeneration indicated that a defect at the early endosome level is responsible for the neurodegeneration. In human induced neurons (hiNs) and cerebral organoids, *BIN1* knock-out resulted in the narrowing of early endosomes. This phenotype was rescued by BIN1iso1 but not BIN1iso9 expression. Finally, BIN1iso1 overexpression also led to an increase in the size of early endosomes and neurodegeneration in hiNs. Altogether, our data demonstrate that the AD susceptibility gene *BIN1*, and especially BIN1iso1, contributes to early-endosome size deregulation, which is an early pathophysiological hallmark of AD pathology.
