## Supplementary material for "The Alzheimer susceptibility gene *BIN1* induces isoform-dependent neurotoxicity through early endosome defects": Table S1

### Sheet: Glutamatergic neurons
gene	p_val	avg_logFC	pct.1	pct.2	p_val_adj	FoldChange
MYRIP	2.66643e-42	0.799484	0.607	0.398	8.94268e-38	1.74048
KCNQ3	1.80052e-25	0.573539	0.863	0.774	6.03858e-21	1.48817
GABRB1	5.52943e-25	0.521437	0.798	0.685	1.85446e-20	1.43538
ADGRB3	1.11051e-22	0.434166	0.99	0.991	3.72444e-18	1.35113
NELL1	1.90793e-22	0.507389	0.811	0.651	6.39883e-18	1.42148
AC092683.1	3.83104e-22	0.39699	0.671	0.508	1.28486e-17	1.31676
CUX2	2.17885e-21	0.536738	0.625	0.479	7.30744e-17	1.45069
CARMIL1	3.72034e-21	0.505047	0.563	0.374	1.24773e-16	1.41917
AL589740.1	4.17986e-21	0.681281	0.696	0.671	1.40184e-16	1.60356
ANKRD36C	7.51257e-21	0.389964	0.944	0.892	2.51956e-16	1.31036
PCDH9	9.29688e-20	0.765216	0.811	0.767	3.11799e-15	1.69962
DSCAM	1.62719e-18	0.382963	0.886	0.83	5.45726e-14	1.30402
FUT9	3.04182e-18	0.398363	0.83	0.738	1.02017e-13	1.31801
PRKG1	4.44921e-16	0.454052	0.742	0.676	1.49218e-11	1.36988
ZNF385B	5.52982e-16	0.508192	0.502	0.41	1.85459e-11	1.42227
FLRT2	5.848e-16	0.438665	0.75	0.678	1.9613e-11	1.35535
KHDRBS2	1.47961e-15	0.39911	0.817	0.759	4.96231e-11	1.31869
PCDH11Y	7.28301e-14	0.486526	0.367	0.289	2.44257e-09	1.40107
ST6GALNAC5	7.5553e-14	0.521878	0.571	0.459	2.5339e-09	1.43582
DPP10	1.28393e-13	0.728999	0.639	0.559	4.30603e-09	1.65749
EYS	2.01402e-13	0.6336	0.324	0.253	6.75462e-09	1.55143
GRIN2A	3.54534e-12	0.447584	0.774	0.675	1.18904e-07	1.36375
KCNQ5	4.06387e-12	0.672814	0.625	0.548	1.36294e-07	1.59418
GRID2	5.51728e-12	0.574412	0.499	0.378	1.85038e-07	1.48907
MEIS2	6.42645e-12	0.383675	0.811	0.781	2.1553e-07	1.30466
MTUS2	7.30877e-12	0.437048	0.464	0.353	2.45121e-07	1.35383
PTPRT	2.30005e-11	0.541967	0.382	0.304	7.71392e-07	1.45596
SAMD5	9.06592e-11	0.387628	0.312	0.181	3.04053e-06	1.30824
HDAC9	1.02884e-10	0.422113	0.893	0.832	3.45053e-06	1.33989
ASIC2	1.13232e-10	0.471156	0.439	0.354	3.79757e-06	1.38622
GRM7	6.725e-10	0.424736	0.913	0.942	2.25543e-05	1.34233
NRG1	8.08284e-10	0.533298	0.653	0.602	2.71082e-05	1.44723
LRRC4C	8.7226e-10	0.46786	0.742	0.722	2.92539e-05	1.38306
GALNT13	1.20184e-09	0.408563	0.445	0.353	4.03073e-05	1.32736
LRP1B	5.28357e-09	0.445962	0.467	0.367	0.000177201	1.36222
ADGRV1	5.839e-09	0.404736	0.483	0.403	0.000195828	1.32385
PKIB	6.95238e-09	0.405904	0.261	0.103	0.000233169	1.32492
NCAM2	1.85107e-08	0.411125	0.493	0.401	0.000620813	1.32972
CDH12	2.54163e-08	0.61905	0.7	0.627	0.000852413	1.53586
PTPRK	1.55502e-07	0.439228	0.865	0.868	0.00521522	1.35588
MDGA2	2.41767e-07	0.435359	0.51	0.508	0.00810837	1.35225

### Sheet: Astrocytes
gene	p_val	avg_logFC	pct.1	pct.2	p_val_adj	FoldChange
AUTS2	3.06977e-43	0.4628	0.983	0.954	1.02954e-38	1.37821
PTPRK	6.27774e-40	0.437272	0.962	0.916	2.10543e-35	1.35404
ADGRV1	4.67846e-38	0.467627	0.976	0.982	1.56906e-33	1.38283
NPAS3	1.42742e-37	0.40866	0.992	0.995	4.78729e-33	1.32745
AC104041.1	3.18629e-34	0.44051	0.95	0.903	1.06862e-29	1.35708
CERS6	3.38507e-30	0.418507	0.862	0.737	1.13528e-25	1.33654
VEGFA	2.55837e-29	0.554333	0.488	0.246	8.58026e-25	1.46849
STK39	1.00225e-28	0.386991	0.886	0.772	3.36133e-24	1.30766
SMYD3	2.04047e-27	0.442249	0.87	0.793	6.84334e-23	1.35872
PTPRM	4.33e-27	0.397896	0.917	0.849	1.4522e-22	1.31759
IMMP2L	4.8617e-27	0.534796	0.826	0.714	1.63052e-22	1.44874
FUT8	1.88488e-26	0.398613	0.882	0.783	6.32153e-22	1.31824
RORA	2.8946e-26	0.406507	0.943	0.923	9.70792e-22	1.32547
FUT9	5.2153e-26	0.381583	0.974	0.969	1.74911e-21	1.30277
DST	1.88557e-25	0.385871	0.975	0.944	6.32382e-21	1.30665
DMD	1.92184e-25	0.453918	0.942	0.893	6.44546e-21	1.36976
RALGAPA2	2.17719e-25	0.384789	0.907	0.841	7.30186e-21	1.30567
NRG1	4.19341e-25	0.681641	0.83	0.749	1.40638e-20	1.60396
CEP128	1.05596e-24	0.62628	0.575	0.404	3.54148e-20	1.54358
LINC01515	2.8113e-24	0.473345	0.587	0.381	9.42855e-20	1.38832
GRAMD1B	4.31573e-24	0.400854	0.682	0.496	1.44741e-19	1.32029
KAZN	2.93081e-22	0.411347	0.889	0.806	9.82934e-18	1.32993
AL589740.1	3.28869e-22	0.407099	0.957	0.954	1.10296e-17	1.32602
LRRC3B	1.21975e-21	0.387267	0.851	0.785	4.09081e-17	1.30791
GLIS3	6.78254e-21	0.382624	0.957	0.936	2.27473e-16	1.30371
L3MBTL4	2.83167e-20	0.406194	0.767	0.591	9.49684e-16	1.32519
ROBO2	3.67266e-20	0.460874	0.988	0.995	1.23174e-15	1.37638
AL022068.1	1.65505e-19	0.817357	0.53	0.381	5.55072e-15	1.76218
DLGAP1	2.66274e-19	0.404135	0.939	0.946	8.9303e-15	1.3233
GPC5	7.44957e-18	0.610108	0.757	0.716	2.49844e-13	1.52637
AP002989.1	6.0022e-17	0.530339	0.545	0.396	2.01302e-12	1.44427
AC091826.2	6.36925e-17	0.383531	0.839	0.831	2.13612e-12	1.30453
FHIT	4.5418e-16	0.422441	0.492	0.338	1.52323e-11	1.34019
AC010099.4	3.93987e-14	0.382006	0.636	0.542	1.32135e-09	1.30315
PLEKHA5	4.26819e-14	0.397914	0.842	0.795	1.43146e-09	1.3176
PPFIA2	4.89511e-14	0.379081	0.788	0.737	1.64172e-09	1.30051
AC007262.2	1.47372e-13	0.380335	0.509	0.376	4.94257e-09	1.30164
CTNNA2	7.73307e-12	0.632023	0.797	0.693	2.59352e-07	1.54974
PTCHD1-AS	2.67292e-11	0.468897	0.603	0.496	8.96444e-07	1.38405
PCDH11X	5.30451e-11	0.393017	0.47	0.361	1.77903e-06	1.31314
GRIK1	5.97353e-11	0.480203	0.553	0.425	2.0034e-06	1.39494
SNTG1	5.20911e-10	0.425788	0.753	0.668	1.74703e-05	1.34331
MIR4300HG	1.51989e-07	0.392616	0.508	0.471	0.00509742	1.31277

### Sheet: NPCs
gene	p_val	avg_logFC	pct.1	pct.2	p_val_adj	FoldChange
ADGRV1	2.35348e-10	0.743931	0.923	0.806	7.89311e-06	1.67473
DANT2	5.93142e-08	0.519126	0.545	0.216	0.00198928	1.43309

### Sheet: Pigmented epithelial cells
gene	p_val	avg_logFC	pct.1	pct.2	p_val_adj	FoldChange
HSP90AA1	2.14457e-07	-1.10148	0.5	1	0.00719246	0.466039
