## Supplementary material for "The Alzheimer susceptibility gene *BIN1* induces isoform-dependent neurotoxicity through early endosome defects": Table S2

### Sheet: GO_BP
term	term.size	n.genes.altered	n.enriched	genes.enriched	pct.enriched	pval	padj
GOBP_REGULATION_OF_CELL_PROJECTION_ORGANIZATION	628	41	7	ADGRB3|CARMIL1|CUX2|DSCAM|FUT9|GRID2|LRRC4C	0.0111465	3.26674069646523e-07	0.0001018
GOBP_REGULATION_OF_CELL_JUNCTION_ASSEMBLY	195	41	5	ADGRB3|ASIC2|CUX2|FLRT2|GRID2	0.025641	3.13872157083178e-07	0.0001018
GOBP_CENTRAL_NERVOUS_SYSTEM_DEVELOPMENT	980	41	8	ASIC2|GABRB1|GRID2|GRIN2A|MDGA2|MEIS2|PCDH9|PRKG1	0.00816327	4.55613310883358e-07	0.000136301
GOBP_REGULATION_OF_MULTICELLULAR_ORGANISMAL_DEVELOPMENT	1397	41	9	ADGRB3|ADGRV1|ASIC2|CUX2|DSCAM|FLRT2|GRID2|MEIS2|NELL1	0.00644238	5.74555511580969e-07	0.000165273
GOBP_REGULATION_OF_NERVOUS_SYSTEM_DEVELOPMENT	422	41	6	ADGRB3|ASIC2|CUX2|DSCAM|FLRT2|GRID2	0.014218	6.01190259311683e-07	0.00016653
GOBP_REGULATION_OF_NEURON_PROJECTION_DEVELOPMENT	428	41	6	ADGRB3|CUX2|DSCAM|FUT9|GRID2|LRRC4C	0.0140187	6.52578501781225e-07	0.000174308
GOBP_REGULATION_OF_MEMBRANE_POTENTIAL	431	41	6	ASIC2|CUX2|GABRB1|GRID2|GRIN2A|KCNQ3	0.0139211	6.79591484181922e-07	0.000175264
GOBP_LOCOMOTION	1975	41	10	CARMIL1|DSCAM|FLRT2|FUT9|GRIN2A|HDAC9|NRG1|PRKG1|PTPRK|PTPRT	0.00506329	1.09978619470682e-06	0.000265332
GOBP_REGULATION_OF_CELLULAR_COMPONENT_MOVEMENT	1100	41	8	CARMIL1|FLRT2|FUT9|HDAC9|NRG1|PRKG1|PTPRK|PTPRT	0.00727273	1.08140756862892e-06	0.000265332
GOBP_CELL_CELL_SIGNALING	1672	41	9	ASIC2|CUX2|GABRB1|GRID2|GRIN2A|GRM7|KCNQ3|LRRC4C|MYRIP	0.00538278	2.52171582932781e-06	0.000589372
GOBP_REGULATION_OF_POSTSYNAPTIC_MEMBRANE_POTENTIAL	136	41	4	CUX2|GABRB1|GRID2|GRIN2A	0.0294118	3.02533976979352e-06	0.000685652
GOBP_RESPONSE_TO_LIGHT_STIMULUS	318	41	5	ASIC2|EYS|GRIN2A|MEIS2|PTPRK	0.0157233	3.46010543661714e-06	0.000761121
GOBP_REGULATION_OF_CELLULAR_COMPONENT_BIOGENESIS	957	41	7	ADGRB3|ASIC2|CARMIL1|CUX2|FLRT2|GRID2|NRG1	0.00731452	5.29891869014593e-06	0.0011323
GOBP_POSITIVE_REGULATION_OF_MULTICELLULAR_ORGANISMAL_PROCESS	1397	41	8	ADGRB3|ADGRV1|ASIC2|CUX2|DSCAM|FLRT2|GRID2|NELL1	0.00572656	6.29637606850308e-06	0.00130807
GOBP_CELL_MORPHOGENESIS	1004	41	7	ADGRB3|CARMIL1|CDH12|CUX2|DSCAM|FLRT2|LRRC4C	0.00697211	7.23723434670459e-06	0.0014629
GOBP_GLUTAMATE_RECEPTOR_SIGNALING_PATHWAY	53	41	3	GRID2|GRIN2A|GRM7	0.0566038	8.08172729924246e-06	0.00159061
GOBP_REGULATION_OF_TRANS_SYNAPTIC_SIGNALING	406	41	5	CUX2|GRID2|GRIN2A|GRM7|LRRC4C	0.0123153	1.12794685080733e-05	0.00216305
GOBP_CELL_MORPHOGENESIS_INVOLVED_IN_DIFFERENTIATION	723	41	6	ADGRB3|CARMIL1|CUX2|DSCAM|FLRT2|LRRC4C	0.00829876	1.31492825113136e-05	0.00245859
GOBP_RESPONSE_TO_RADIATION	446	41	5	ASIC2|EYS|GRIN2A|MEIS2|PTPRK	0.0112108	1.77043943837848e-05	0.00322954
GOBP_REGULATION_OF_CELL_DIFFERENTIATION	1618	41	8	ADGRV1|CARMIL1|CUX2|DSCAM|HDAC9|MEIS2|NELL1|NRG1	0.00494438	1.81996818366069e-05	0.00324084
GOBP_DENDRITE_DEVELOPMENT	234	41	4	ADGRB3|CUX2|DSCAM|PRKG1	0.017094	2.56660853365789e-05	0.00446411
GOBP_REGULATION_OF_TRANSPORT	1730	41	8	ASIC2|DPP10|GRIN2A|GRM7|KCNQ3|KCNQ5|MYRIP|NRG1	0.00462428	2.93411221398712e-05	0.00498732
GOBP_INORGANIC_ION_TRANSMEMBRANE_TRANSPORT	860	41	6	ASIC2|DPP10|GABRB1|GRIN2A|KCNQ3|KCNQ5	0.00697674	3.47402197332332e-05	0.00577382
GOBP_REGULATION_OF_ION_TRANSPORT	1314	41	7	ASIC2|DPP10|GRIN2A|GRM7|KCNQ3|KCNQ5|MYRIP	0.00532725	4.05829208653792e-05	0.00659825
GOBP_BEHAVIOR	541	41	5	ADGRB3|CUX2|DSCAM|GRIN2A|MEIS2	0.00924214	4.43836295062821e-05	0.00706266
GOBP_COGNITION	276	41	4	ADGRB3|CUX2|GRIN2A|MEIS2	0.0144928	4.87875895519413e-05	0.00760172
GOBP_REGULATION_OF_TRANSMEMBRANE_TRANSPORT	565	41	5	ASIC2|DPP10|GRIN2A|KCNQ3|KCNQ5	0.00884956	5.44868501585742e-05	0.00831647
GOBP_CELL_MORPHOGENESIS_INVOLVED_IN_NEURON_DIFFERENTIATION	579	41	5	ADGRB3|CUX2|DSCAM|FLRT2|LRRC4C	0.00863558	6.11509828656256e-05	0.00914696
GOBP_CHEMICAL_SYNAPTIC_TRANSMISSION_POSTSYNAPTIC	105	41	3	CUX2|GRID2|GRIN2A	0.0285714	6.30007342482314e-05	0.00923887
GOBP_SENSORY_PERCEPTION	975	41	6	ADGRV1|ASIC2|EYS|GRIN2A|GRM7|NCAM2	0.00615385	6.9529660721174e-05	0.0100002
GOBP_POSITIVE_REGULATION_OF_CELL_PROJECTION_ORGANIZATION	344	41	4	CARMIL1|CUX2|DSCAM|FUT9	0.0116279	0.000114119	0.0161037
GOBP_LEARNING	130	41	3	ADGRB3|GRIN2A|MEIS2	0.0230769	0.000118732	0.0164444
GOBP_STARTLE_RESPONSE	23	41	2	GRID2|GRIN2A	0.0869565	0.000128526	0.0172221
GOBP_CELL_PART_MORPHOGENESIS	679	41	5	ADGRB3|CUX2|DSCAM|FLRT2|LRRC4C	0.00736377	0.000128953	0.0172221
GOBP_CELL_MIGRATION	1602	41	7	CARMIL1|FLRT2|FUT9|HDAC9|PRKG1|PTPRK|PTPRT	0.00436954	0.000139831	0.01824
GOBP_TRANSMEMBRANE_TRANSPORT	1605	41	7	ASIC2|DPP10|GABRB1|GRID2|GRIN2A|KCNQ3|KCNQ5	0.00436137	0.000141452	0.01824
GOBP_DENDRITE_MORPHOGENESIS	139	41	3	ADGRB3|CUX2|DSCAM	0.0215827	0.000144701	0.0183428
GOBP_DETECTION_OF_ABIOTIC_STIMULUS	144	41	3	ADGRV1|ASIC2|EYS	0.0208333	0.000160603	0.0200192
GOBP_IONOTROPIC_GLUTAMATE_RECEPTOR_SIGNALING_PATHWAY	27	41	2	GRID2|GRIN2A	0.0740741	0.000177983	0.0218219
GOBP_HEAD_DEVELOPMENT	750	41	5	GRID2|GRIN2A|MEIS2|PCDH9|PRKG1	0.00666667	0.000204476	0.0246657
GOBP_RESPONSE_TO_AMPHETAMINE	30	41	2	GRIN2A|HDAC9	0.0666667	0.000220274	0.0261496
GOBP_CELLULAR_COMPONENT_MORPHOGENESIS	766	41	5	ADGRB3|CUX2|DSCAM|FLRT2|LRRC4C	0.00652742	0.00022538	0.0263377
GOBP_RESPONSE_TO_ABIOTIC_STIMULUS	1216	41	6	ADGRV1|ASIC2|EYS|GRIN2A|MEIS2|PTPRK	0.00493421	0.000230839	0.0265607
GOBP_SENSORY_PERCEPTION_OF_MECHANICAL_STIMULUS	167	41	3	ADGRV1|ASIC2|GRM7	0.0179641	0.000248344	0.0280108
GOBP_DETECTION_OF_MECHANICAL_STIMULUS_INVOLVED_IN_SENSORY_PERCEPTION	32	41	2	ADGRV1|ASIC2	0.0625	0.000250932	0.0280108
GOBP_CENTRAL_NERVOUS_SYSTEM_NEURON_DIFFERENTIATION	178	41	3	GABRB1|GRID2|MDGA2	0.0168539	0.0002994	0.0329296
GOBP_POSITIVE_REGULATION_OF_CELL_DIFFERENTIATION	844	41	5	CARMIL1|CUX2|DSCAM|NELL1|NRG1	0.00592417	0.000351597	0.03811
GOBP_POSITIVE_REGULATION_OF_BONE_MINERALIZATION	39	41	2	ADGRV1|NELL1	0.0512821	0.000373677	0.0399247
GOBP_REGULATION_OF_CELL_DEVELOPMENT	484	41	4	CARMIL1|CUX2|DSCAM|HDAC9	0.00826446	0.000417806	0.0440108
GOBP_RESPONSE_TO_MECHANICAL_STIMULUS	202	41	3	ADGRV1|ASIC2|MEIS2	0.0148515	0.000433199	0.0443288
GOBP_RESPONSE_TO_AMINE	42	41	2	GRIN2A|HDAC9	0.047619	0.000433594	0.0443288
GOBP_CATION_TRANSMEMBRANE_TRANSPORT	886	41	5	ASIC2|DPP10|GRIN2A|KCNQ3|KCNQ5	0.00564334	0.000438605	0.0443288
GOBP_REGULATION_OF_ANATOMICAL_STRUCTURE_SIZE	493	41	4	ASIC2|CARMIL1|DSCAM|PRKG1	0.00811359	0.000447755	0.0446502
GOBP_AXON_DEVELOPMENT	507	41	4	DSCAM|FLRT2|LRRC4C|NCAM2	0.00788955	0.000497348	0.048943
GOBP_NEURON_RECOGNITION	46	41	2	DSCAM|NCAM2	0.0434783	0.000520263	0.0492538
GOBP_REGULATION_OF_CYCLASE_ACTIVITY	46	41	2	ADGRV1|GRM7	0.0434783	0.000520263	0.0492538
GOBP_NEGATIVE_CHEMOTAXIS	46	41	2	FLRT2|NRG1	0.0434783	0.000520263	0.0492538
GOBP_VISUAL_BEHAVIOR	47	41	2	GRIN2A|MEIS2	0.0425532	0.000543137	0.0507765

### Sheet: GO_MF
Term	P-value	Adjusted P-value	Odds Ratio	Combined Score	Genes
glutamate receptor activity (GO:0008066)	0.000761008	0.049387	56.812	407.959	GRID2;GRM7
calcium channel regulator activity (GO:0005246)	0.00129163	0.049387	42.5962	283.343	GRM7;PRKG1
delayed rectifier potassium channel activity (GO:0005251)	0.00160728	0.049387	37.8575	243.546	KCNQ3;KCNQ5
transmitter-gated ion channel activity (GO:0022824)	0.00207945	0.049387	32.9661	203.587	GABRB1;GRID2

### Sheet: KEGG
term	term.size	n.genes.altered	n.enriched	genes.enriched	pct.enriched	pval	padj
KEGG_NEUROACTIVE_LIGAND_RECEPTOR_INTERACTION	272	41	4	GABRB1|GRID2|GRIN2A|GRM7	0.0147059	4.61016457830832e-05	0.00857491
